# Massively parallel fitness profiling reveals multiple novel enzymes in *Pseudomonas putida* lysine metabolism

**DOI:** 10.1101/450254

**Authors:** Mitchell G. Thompson, Jacquelyn M. Blake-Hedges, Pablo Cruz-Morales, Jesus F. Barajas, Samuel C. Curran, Christopher B. Eiben, Nicholas C. Harris, Veronica T. Benites, Jennifer W. Gin, William A. Sharpless, Frederick F. Twigg, Will Skyrud, Rohith N. Krishna, Jose Henrique Pereira, Edward E. K. Baidoo, Christopher J. Petzold, Paul D. Adams, Adam P. Arkin, Adam M. Deutschbauer, Jay D. Keasling

## Abstract

Despite intensive study for 50 years, the biochemical and genetic links between lysine metabolism and central metabolism in *Pseudomonas putida* remain unresolved. To establish these biochemical links, we leveraged Random Barcode Transposon Sequencing (RB-TnSeq), a genome-wide assay measuring the fitness of thousands of genes in parallel, to identify multiple novel enzymes in both L- and D-lysine metabolism. We first describe three pathway enzymes that catabolize L-2-aminoadipate (L-2AA) to 2-ketoglutarate (2KG), connecting D-lysine to the TCA cycle. One of these enzymes, PP_5260, contains a DUF1338 domain, a family with no previously described biological function. Our work also identified the recently described CoA independent route of L-lysine degradation that metabolizes to succinate. We expanded on previous findings by demonstrating that glutarate hydroxylase CsiD is promiscuous in its 2-oxoacid selectivity. Proteomics of select pathway enzymes revealed that expression of catabolic genes is highly sensitive to particular pathway metabolites, implying intensive local and global regulation. This work demonstrates the utility of RB-TnSeq for discovering novel metabolic pathways in even well-studied bacteria, as well as a powerful tool for validating previous research.

**Importance:** *P. putida* lysine metabolism can produce multiple commodity chemicals, conferring great biotechnological value. Despite much research, connecting lysine catabolism to central metabolism in *P. putida* remained undefined. Herein we use Random Barcode Transposon Sequencing to fill in the gaps of lysine metabolism in *P. putida*. We describe a route of 2-oxoadipate (2OA) catabolism in bacteria, which utilizes DUF1338 containing protein PP_5260. Despite its prevalence in many domains of life, DUF1338 containing proteins had no known biochemical function. We demonstrate PP_5260 is a metalloenzyme which catalyzes an unusual 2OA to D-2HG decarboxylation. Our screen also identified a recently described novel glutarate metabolic pathway. We validate previous results, and expand the understanding of glutarate hydroxylase CsiD by showing can it use either 2OA or 2KG as a cosubstrate. Our work demonstrates biological novelty can be rapidly identified using unbiased experimental genetics, and that RB-TnSeq can be used to rapidly validate previous results.
