## Supplemental Table 1 for "Massively parallel fitness profiling reveals multiple novel enzymes in *Pseudomonas putida* lysine metabolism"

gene	gene	desc	D-Lysine	L-Lysine	5-AVA	Glucose
PP_0213	PP_0213	succinate-semialdehyde dehydrogenase (NADP+)	-1.284669686	-2.488255703	-2.969170351	0.000839776
PP_0214	PP_0214	4-aminobutyrate aminotransferase	-0.76585283	-2.669279801	-2.561591843	0.284174322
PP_0356	PP_0356	malate synthase G	0.037403207	-2.806409706	-1.939006751	0.067708644
PP_0382	PP_0382	5-aminopentanamidase	-1.25482134	-3.207990955	-0.013083716	0.159449678
PP_0383	PP_0383	Lysine 2-monooxygenase	-1.493401268	-2.478832652	0.07984367	-0.145676431
PP_0384	PP_0384	Transcriptional regulator, AsnC family	-0.544885032	-2.472554785	-0.024343122	-0.092950462
PP_0787	PP_0787	quinolinate phosphoribosyltransferase (decarboxylating) monomer	-3.217948499	-3.577080572	-3.300688704	-0.464619827
PP_0949	PP_0949	putative ATP-binding protein UPF0042	-1.407077755	-2.866232912	0.504669848	-0.178647513
PP_1109	PP_1109	Transcriptional regulator, GntR family	-2.249943562	-0.347662498	-1.095866645	-0.150859415
PP_1673	PP_1673	cobyrinate a,c-diamide synthase	-0.23992324	-2.058688319	0.055388802	-0.380569381
PP_1941	PP_1941	conserved protein of unknown function	-0.80264008	-2.045784108	-0.362834906	-0.069242844
PP_2088	PP_2088	RNA polymerase sigma factor SigX	-4.393988764	0.132883851	-0.497987081	-0.016314571
PP_2326	PP_2326	Universal stress protein	-0.249256997	-2.731545639	-0.476939149	-0.095333397
PP_2868	PP_2868	Transcriptional regulator, Cro/CI family	0.047926031	-2.223098621	-0.358492604	-0.17961119
PP_2909	PP_2909	carbon starvation induced protein	-0.280774786	-0.205918142	-2.194606276	-0.03637161
PP_2910	PP_2910	L-2-hydroxyglutarate oxidase	-0.089002225	-4.439599757	-3.543348105	-0.05616442
PP_3591	PP_3591	Delta 1-piperideine-2-carboxylate reductase	-6.336563236	-5.706868356	0.483044256	-0.360055738
PP_3592	PP_3592	Transcriptional regulator, RpiR family	-4.134210364	-4.363666872	0.455696821	-0.013411075
PP_3593	PP_3593	Amino acid ABC transporter, periplasmic binding protein	-4.855428106	-5.033232764	-0.089564824	-0.146882127
PP_3594	PP_3594	Amino acid ABC transporter, membrane protein	-5.49364674	-4.66363518	-0.106528383	-0.082300348
PP_3595	PP_3595	Amino acid ABC transporter, membrane protein	-4.035927615	-3.452963096	-0.201702205	0.099289594
PP_3596	PP_3596	D-lysine oxidase	-3.730774308	-2.965597277	0.138652444	-0.401040491
PP_3597	PP_3597	Amino-acid ABC transporter, ATP-binding protein	-4.263081021	-6.623276055	0.24740066	0.123057681
PP_3603	PP_3603	Transcriptional regulator, GntR family	-1.565370053	-3.065780569	2.41494836	-0.44844589
PP_3649	PP_3649	Transcriptional regulator, GntR family	-0.562946369	-4.003639709	-0.645738463	0.278052839
PP_3790	PP_3790	diaminopimelate epimerase	0.143977226	0.132999443	-2.043744416	-0.3772719
PP_3821	PP_3821	UTP-glucose-1-phosphate uridylyltransferase	0.806382944	0.834650646	-2.114895733	-0.113940807
PP_3924	PP_3924	conserved protein of unknown function	-0.377124576	-3.656003006	0.105277867	-0.14579643
PP_4108	PP_4108	putative 4-aminobutyrate aminotransferase	-5.920357384	-1.233669597	-0.179355282	0.212955947
PP_4116	PP_4116	isocitrate lyase	-0.123694737	-2.154727125	-1.056501197	0.186272064
PP_4482	PP_4482	Transcriptional regulator, AraC family	1.758708656	-3.406947841	-0.536988536	-0.173157949
PP_4493	PP_4493	putative oxidoreductase	-5.428976411	-2.721403576	-0.369227364	-0.074653136
PP_4695	PP_4695	Sensory box histidine kinase	-2.743396025	-3.3729937	-0.49291762	-0.48936171
PP_4829	PP_4829	putative precorrin-3B synthase	-0.552007118	-2.372765645	-0.337846603	0.018065168
PP_4937	PP_4937	toluene tolerance protein	-1.381557117	-2.764853077	-0.253339255	-0.239450733
PP_5085	PP_5085	malic enzyme B	-4.659946637	-1.571975388	2.245751194	0.215307153
PP_5257	PP_5257	L-pipecolate oxidase	-4.695908572	-3.957634353	0.141428024	-0.078499957
PP_5258	PP_5258	L-piperidine-6-carboxylate dehydrogenase	-4.435961856	-4.54563876	-0.551740734	0.039019324
PP_5260	PP_5260	metalloprotein, putative enzyme	-2.381080235	-6.065920966	-0.251256986	-0.033843722
